# Cryptic genetic structure and copy-number variation in the ubiquitous forest symbiotic fungus *Cenococcum geophilum*

**DOI:** 10.1101/2021.07.29.454341

**Authors:** Benjamin Dauphin, Maíra de Freitas Pereira, Annegret Kohler, Igor V. Grigoriev, Kerrie Barry, Hyunsoo Na, Mojgan Amirebrahimi, Anna Lipzen, Francis Martin, Martina Peter, Daniel Croll

## Abstract

Ectomycorrhizal (ECM) fungi associated with plants constitute one of the most successful symbiotic interactions in forest ecosystems. ECM support trophic exchanges with host plants and are important factors for the survival and stress resilience of trees. However, ECM clades often harbour morpho-species and cryptic lineages, with weak morphological differentiation. How this relates to intraspecific genome variability and ecological functioning is poorly known. Here, we analysed 16 European isolates of the ascomycete *Cenococcum geophilum*, an extremely ubiquitous forest symbiotic fungus with no known sexual or asexual spore forming structures but with a massively enlarged genome. We carried out whole-genome sequencing to identify single-nucleotide polymorphisms. We found no geographic structure at the European scale but divergent lineages within sampling sites. Evidence for recombination was restricted to specific cryptic lineages. Lineage differentiation was supported by extensive copy-number variation. Finally, we confirmed heterothallism with a single *MAT1* idiomorph per genome. Synteny analyses of the *MAT1* locus revealed substantial rearrangements and a pseudogene of the opposite *MAT1* idiomorph. Our study provides the first evidence for substantial genome-wide structural variation, lineage-specific recombination and low continent-wide genetic differentiation in *C. geophilum.* Our study provides a foundation for targeted analyses of intra-specific functional variation in this major symbiosis.

**Originality-Significance Statement:** We provide the first report on the genetic structure and copy-number variation of the globally ubiquitous and key forest symbiotic fungus *Cenococcum geophilum* using whole-genome sequencing data. We found divergent lineages within sampling sites, while closely related lineages appear over large geographic distances on a continental scale. Even though no sexual spore forming structures have been reported to date, we provide evidence of recombination in a specific lineage suggesting mating activity. Our findings help explain the high genetic diversity occurring within populations and their resilience to changing and adverse environmental conditions. Furthermore, we identify a single *MAT1* idiomorph per genome, confirming heterothallism, and discover that major genomic rearrangements are found in their flanking regions based on chromosomal synteny analysis. Intriguingly, a pseudogene of the opposite functional idiomorph has been characterised in each genome, suggesting a common homothallic ancestor to the species. As *Cenococcum geophilum* is a pivotal mycorrhizal associate of a broad range of trees and shrubs providing nutrition and water supply to their hosts, we highlight and discuss the potential role of the large genome-wide structural variations in environmental selection.
