## Supplementary Table for "Cryptic genetic structure and copy-number variation in the ubiquitous forest symbiotic fungus *Cenococcum geophilum*"

### Sheet: TopCandidateGenes_newTableS4
Dataset	Gene ID	Gene length⨍	Transcript ID	Transcript length⨍	Protein ID	Protein length⨜	D	π	Predicted function (Table 2)	Gene ontology	InterPro	KOG class	KOG group	KOG ID	CAZy module*	Secondary metabolism (SMURF prediction)**	Multi-gene family Id***	Multi-gene family PFAM domains*****	Multi-gene family size (No. proteins in Cenge)	Multi-gene family size evolution (CAFE analysis)****	Multi-gene family conservation (unique/expanded in group Cenge, Glost, Leppa versus other Dothideomycetes)*****	P-value (Wilcox, two-sided and adjusted with BH)	mean FLM (RPKM; n=3) ******	mean ECM (RPKM; n=3)	Baggerley's FDR p-value correction	FOLD CHANGE	ECM up/down
Ref. cluster	jgi.p|Cenge3|166793	4407	166833	3843	166793	1101	-0.870337	0.00850726	Signal transduction mechanisms	Protein kinase activity	Protein kinase, core	Signal transduction mechanisms	CELLULAR PROCESSES AND SIGNALING	KOG1187			6036	PF00069.20_Pkinase 78.6% PF07714.12_Pkinase_Tyr 67.9% No_PFAM 21.4%	4				33.57	19.7	0.00339543	<2	down
	jgi.p|Cenge3|738677	3984	738717	3835	738677	1188	-0.868963	0.0076537	Self/non-self recognition (NACHT domain containing protein)	−	WD40 repeat	General function prediction only	POORLY CHARACTERIZED	KOG0266			40	PF00400.27_WD40 74.0% PF05729.7_NACHT 63.5% PF06985.6_HET 19.0% No_PFAM 9.8% PF13191.1_AAA_16 8.7% PF08662.6_eIF2A 3.8% PF01048.15_PNP_UDP_1 2.9% PF10647.4_Gmad1 0.9% PF07693.9_KAP_NTPase 0.9% PF07676.7_PD40 0.9% PF13401.1_AAA_22 0.5% PF13360.1_PQQ_2 0.5% PF11715.3_Nup160 0.5% PF02239.11_Cytochrom_D1 0.5% PF07714.12_Pkinase_Tyr 0.3% PF05057.9_DUF676 0.3% PF00931.17_NB-ARC 0.3% PF00069.20_Pkinase …	66	expanded			46.33	34.92	0.363274
	jgi.p|Cenge3|701966	4074	702006	3921	701966	1190	-0.868841	0.00736196	Cytoskeleton	Microtubule motor activity	Kinesin, motor region	Cytoskeleton	CELLULAR PROCESSES AND SIGNALING	KOG0243			1633	PF00225.18_Kinesin 96.3% PF13931.1_Microtub_bind 63.0% No_PFAM 3.7%	1				14.42	10.59	0.27821
	jgi.p|Cenge3|486968	1790	487008	1725	486968	575	-0.868449	0.0159129	Self/non-self recognition (Heterokaryon incompatibility, Ankyrin)	−	Heterokaryon incompatibility	−					7	PF06985.6_HET 92.0% No_PFAM 8.0% PF12796.2_Ank_2 1.2% PF00023.25_Ank 1.0% PF13637.1_Ank_4 0.7% PF13857.1_Ank_5 0.5% PF13606.1_Ank_3 0.3% PF14259.1_RRM_6 0.1% PF13893.1_RRM_5 0.1% PF13424.1_TPR_12 0.1% PF13374.1_TPR_10 0.1% PF11563.3_Protoglobin 0.1% PF03256.11_APC10 0.1% PF01580.13_FtsK_SpoIIIE 0.1% PF00416.17_Ribosomal_S13 0.1% PF00076.17_RRM_1 0.1% PF00025.16_Arf 0.1%	97		Over-represented	0.041762	1.83	2.97	0.591838
	jgi.p|Cenge3|700681	6089	700721	5576	700681	1784	-0.867696	0.00426929	Translation, ribosomal structure and biogenesis	−	−	Translation, ribosomal structure and biogenesis	INFORMATION STORAGE AND PROCESSING	KOG0401			18940	PF01544.13_CorA 50.0% No_PFAM 50.0%	1		Unique	0.00210219	9.24	2.11	0.000898021	>2	down
	jgi.p|Cenge3|665335	2648	665375	2594	665335	683	-0.867171	0.00924877	Chromatin structure and dynamics	−	−	Chromatin structure and dynamics	INFORMATION STORAGE AND PROCESSING	KOG2416			11915	No_PFAM 100.0%	2		Unique	0.00210219	9.14	11.02	0.804024
	jgi.p|Cenge3|552403	1868	552443	1815	552403	605	-0.86658	0.012306	Self/non-self recognition (NACHT domain containing protein)	−	Ankyrin	General function prediction only	POORLY CHARACTERIZED	KOG0504			18	PF12796.2_Ank_2 70.7% PF00023.25_Ank 69.7% PF13637.1_Ank_4 63.3% PF05729.7_NACHT 50.2% PF13606.1_Ank_3 44.1% PF13857.1_Ank_5 35.0% No_PFAM 12.4% PF01048.15_PNP_UDP_1 8.1% PF13191.1_AAA_16 7.2% PF00931.17_NB-ARC 4.9% PF13401.1_AAA_22 4.1% PF06985.6_HET 2.0% PF00004.24_AAA 0.7% PF13424.1_TPR_12 0.6% PF13374.1_TPR_10 0.6% PF01637.13_Arch_ATPase 0.6% PF14479.1_HeLo 0.5% PF14420.1_Clr5 0.5% PF13181.1_…	56	expanded			7.4	5.56	0.528765
	jgi.p|Cenge3|608632	4576	608672	4100	608632	1166	-0.86658	0.00502513	Self/non-self recognition (NACHT domain containing protein)	Intracellular zinc ion binding	Ankyrin zinc finger	−	−				606	PF05729.7_NACHT 67.8% PF00096.21_zf-C2H2 26.4% No_PFAM 23.0% PF13894.1_zf-C2H2_4 18.4% PF13465.1_zf-H2C2_2 17.2% PF12796.2_Ank_2 14.9% PF00023.25_Ank 13.8% PF13191.1_AAA_16 11.5% PF13606.1_Ank_3 9.2% PF13637.1_Ank_4 6.9% PF07714.12_Pkinase_Tyr 2.3% PF00069.20_Pkinase 2.3% PF14413.1_Thg1C 1.1% PF13857.1_Ank_5 1.1% PF13424.1_TPR_12 1.1% PF13401.1_AAA_22 1.1% PF13374.1_TPR_10 1.1% PF12874.2_zf-met 1…	14				8.04	10.37	0.630475
	jgi.p|Cenge3|353610	2410	353650	2232	353610	643	-0.866365	0.00933223	Nucleotide transport and metabolism	Purine ribonucleoside monophosphate biosynthetic process	Adenosine/AMP deaminase	Nucleotide transport and metabolism	METABOLISM	KOG1097			483	PF00962.17_A_deaminase 99.0% PF08451.6_A_deaminase_N 1.0% PF00651.26_BTB 1.0% No_PFAM 1.0%	2				52.94	63.03	0.817473
	jgi.p|Cenge3|222924	3593	222964	3529	222924	1054	-0.866141	0.00612131	−	−	−	General function prediction only	POORLY CHARACTERIZED	KOG0382			19570	No_PFAM 100.0%	1		Unique	0.00210219	5.72	6.48	0.967358
	jgi.p|Cenge3|653800	2015	653840	1482	653800	376	-0.865405	0.0101687	Cytoskeleton	Protein ATP binding	Actin conserved site	Cytoskeleton	CELLULAR PROCESSES AND SIGNALING	KOG0676			77	PF00022.14_Actin 99.7% No_PFAM 0.3%	6				604.9	676.27	0.576076
	jgi.p|Cenge3|702114	3480	702154	2884	702114	919	-0.864555	0.0054582	Transcription	Transcription factor activity with nucleic acid binding	Transcriptional regulatory protein	General function prediction only	POORLY CHARACTERIZED	KOG1721			520	PF00172.13_Zn_clus 56.8% PF00096.21_zf-C2H2 49.5% PF04082.13_Fungal_trans 47.4% PF13465.1_zf-H2C2_2 38.9% PF13894.1_zf-C2H2_4 34.7% No_PFAM 16.8% PF07690.11_MFS_1 4.2% PF00083.19_Sugar_tr 4.2% PF12697.2_Abhydrolase_6 2.1% PF12695.2_Abhydrolase_5 2.1% PF06609.8_TRI12 2.1%	2				9.35	51.74	1.11261e-12	>5	up
	jgi.p|Cenge3|605605	7052	605645	3126	605605	1013	-0.864555	0.00269389	CAZyme (Glycoside Hydrolase Family 35 protein)	Carbohydrate beta-galactosidase metabolic process	Glycoside hydrolase, catalytic core	Carbohydrate transport and metabolism	METABOLISM	KOG0496	GH35 (Glycoside Hydrolase Family 35 protein)		273	PF01301.14_Glyco_hydro_35 93.4% PF13364.1_BetaGal_dom4_5 91.9% PF10435.4_BetaGal_dom2 90.4% PF13363.1_BetaGal_dom3 85.3% PF02449.10_Glyco_hydro_42 8.8% PF00150.13_Cellulase 6.6% PF11815.3_DUF3336 0.7% PF01734.17_Patatin 0.7% No_PFAM 0.7%	2	contracted			11.53	6.46	0.0741122
	jgi.p|Cenge3|597082	2342	597122	2190	597082	730	-0.863911	0.00768246	Energy production and conversion	Catalytic binding activity	Succinyl-CoA ligase, NAD(P)-binding	Energy production and conversion	METABOLISM	KOG1255			5603	PF00549.14_Ligase_CoA 100.0% PF02629.14_CoA_binding 90.6% PF13607.1_Succ_CoA_lig 87.5%	1				49.71	10.76	3.9882e-17	>2	down
	jgi.p|Cenge3|672908	3022	672948	2967	672908	989	-0.863911	0.00595435	Chromatin structure and dynamics	−	−	Chromatin structure and dynamics	INFORMATION STORAGE AND PROCESSING	KOG1911			26924	No_PFAM 100.0%	1		Unique	0.00210219	12.02	11.99	1
	jgi.p|Cenge3|487620	1997	487660	1998	487620	666	-0.863911	0.00900901	−	−	−	−	−				615	PF11374.3_DUF3176 89.4% No_PFAM 10.6%	4				13.67	17.31	0.509707
	jgi.p|Cenge3|674647	7705	674687	7656	674647	2552	-0.863562	0.00227096	Transcription	−	−	Transcription	INFORMATION STORAGE AND PROCESSING	KOG1874			2794	PF11732.3_Thoc2 94.1% PF11262.3_Tho2 92.2% No_PFAM 5.9% PF00856.23_SET 2.0%	1				31.41	20.78	0.0204259	<2	down
	jgi.p|Cenge3|661861	4167	661901	4068	661861	1314	-0.863193	0.00407869	RNA processing and modification	Nucleic acid binding with helicase activity	DNA/RNA helicase, translation elongation factor	RNA processing and modification	INFORMATION STORAGE AND PROCESSING	KOG0920			1047	PF04408.18_HA2 98.4% PF00270.24_DEAD 96.8% PF00271.26_Helicase_C 95.2% PF07717.11_OB_NTP_bind 88.9% PF05773.17_RWD 69.8% PF00035.20_dsrm 6.3% PF07743.8_HSCB_C 1.6% PF01282.14_Ribosomal_S24e 1.6% PF00627.26_UBA 1.6% PF00437.15_T2SE 1.6% No_PFAM 1.6%	1				29.47	13.18	4.96258e-05	>2	down
	jgi.p|Cenge3|637860	3190	637900	3123	637860	889	-0.862802	0.00517079	Replication, recombination and repair	Mismatch repair, DNA binding	DNA mismatch repair protein, C-terminal	Replication, recombination and repair	INFORMATION STORAGE AND PROCESSING	KOG1978			3991	PF13589.1_HATPase_c_3 95.5% PF02518.21_HATPase_c 95.5% PF01119.14_DNA_mis_repair 79.5% No_PFAM 2.3%	1				11.3	0.78	1.15112e-06	>5	down
	jgi.p|Cenge3|237852	2404	237892	2299	237852	597	-0.862802	0.00686071	−	−	−	−	−				6321	No_PFAM 100.0%	1				6.81	5.63	0.710041
Non-ref. cluster	jgi.p|Cenge3|675988	2270	676028	2166	675988	722	-1.97127	0.000547972	−	−	Protein of unknown function DUF1750		−				4472	PF08549.5_SWI-SNF_Ssr4 100.0%	1				41.21	37.74	0.575305
	jgi.p|Cenge3|144717	4293	144757	4104	144717	1342	-1.95523	0.000186306	Secondary metabolism (DMAT cluster decorating)	ATPase activity, coupled to transmembrane movement of substances	ABC transporter, transmembrane region	Secondary metabolites biosynthesis, transport and catabolism	METABOLISM	KOG0055		Decorating (backbone gene in sec. metabolism cluster: DMAT)	56	PF00664.18_ABC_membrane 95.6% PF00005.22_ABC_tran 95.3% PF09818.4_ABC_ATPase 16.2% PF13191.1_AAA_16 2.3% No_PFAM 2.1% PF13304.1_AAA_21 0.8% PF13207.1_AAA_17 0.5% PF13148.1_DUF3987 0.5% PF13558.1_SbcCD_C 0.3% PF13555.1_AAA_29 0.3% PF12697.2_Abhydrolase_6 0.3% PF08538.5_DUF1749 0.3% PF07819.8_PGAP1 0.3% PF07687.9_M20_dimer 0.3% PF04669.8_Polysacc_synt_4 0.3% PF03959.8_FSH1 0.3% PF03193.11_DUF258 0.…	6	contracted			102.33	0.2	1.65095e-66	>5	down
	jgi.p|Cenge3|682552	1139	682592	1140	682552	380	-1.88394	0.000721248	Methyltransferase	Metabolic process, methyltransferase activity	Methyltransferase type 11	−	−				6556	PF13489.1_Methyltransf_23 91.3% PF12847.2_Methyltransf_18 91.3% PF08241.7_Methyltransf_11 91.3% PF13649.1_Methyltransf_25 87.0% PF13847.1_Methyltransf_31 78.3% PF08242.7_Methyltransf_12 73.9% PF01209.13_Ubie_methyltran 52.2% PF05175.9_MTS 8.7% PF13659.1_Methyltransf_26 4.3% PF03848.9_TehB 4.3% PF02353.15_CMAS 4.3% No_PFAM 4.3%	1				29.58	7.3	1.49349e-09	>2	down
	jgi.p|Cenge3|343761	1388	343801	1275	343761	239	-1.85273	0.0012799	Protein binding	Protein binding	BTB/POZ fold	−	−				661	No_PFAM 91.5% PF00651.26_BTB 8.5%	5				28.38	27.84	1
	jgi.p|Cenge3|650216	1231	650256	1232	650216	329	-1.85201	0.000487013	Secondary metabolism	Oxidoreductase activity, catalytic activity	Glucose/ribitol dehydrogenase	Secondary metabolites biosynthesis, transport and catabolism	METABOLISM	KOG1208			107	PF00106.20_adh_short 94.9% PF08659.5_KR 81.8% No_PFAM 5.1% PF01370.16_Epimerase 3.2% PF13561.1_adh_short_C2 1.6%	5				17.87	33.74	0.0299501	<2	up
	jgi.p|Cenge3|650873	1936	650913	1937	650873	473	-1.84884	0.000424482	Transcription	−	−	Transcription	INFORMATION STORAGE AND PROCESSING	KOG4217			8612	PF03101.10_FAR1 100.0%	1				18.99	16.18	0.552603
	jgi.p|Cenge3|674343	1975	674383	1770	674343	590	-1.84391	0.000303644	Secondary metabolism	Catalytic and binding activity	NAD(P)-binding	Secondary metabolites biosynthesis, transport and catabolism	METABOLISM	KOG1399			25	PF13738.1_Pyr_redox_3 90.3% PF00743.14_FMO-like 78.9% PF13450.1_NAD_binding_8 76.8% PF13434.1_K_oxygenase 53.6% PF07992.9_Pyr_redox_2 23.2% No_PFAM 7.5% PF13454.1_NAD_binding_9 5.3% PF01946.12_Thi4 2.2% PF00890.19_FAD_binding_2 1.1% PF01266.19_DAO 1.0% PF05834.7_Lycopene_cycl 0.4% PF12831.2_FAD_oxidored 0.3% PF01494.14_FAD_binding_3 0.3% PF13847.1_Methyltransf_31 0.1% PF13649.1_Methyltransf_25 0.…	9				13.07	6.67	0.0765554
	jgi.p|Cenge3|676801	933	676841	789	676801	263	-1.8317	0.000642398	Secondary metabolism	Oxidoreductase and catalytic activity	Glucose/ribitol dehydrogenase	Secondary metabolites biosynthesis, transport and catabolism	METABOLISM	KOG1199			3521	PF00106.20_adh_short 97.9% PF08659.5_KR 89.6% PF13561.1_adh_short_C2 50.0% PF01073.14_3Beta_HSD 2.1% No_PFAM 2.1%	1				36.39	23.93	0.0105939	<2	down
	jgi.p|Cenge3|698845	1673	698885	1553	698845	339	-1.83126	0.000637196	Cell wall/membrane/envelope biogenesis	−	−	Cell wall/membrane/envelope biogenesis	CELLULAR PROCESSES AND SIGNALING	KOG1326			5366	No_PFAM 88.6% PF06398.6_Pex24p 11.4%	1				49.8	60.86	0.643155
	jgi.p|Cenge3|202303	865	202343	815	202303	194	-1.80436	0.000975109	Secondary metabolism (DMAT)	−	−	−	−			DMAT	906	PF11991.3_Trp_DMAT 100.0%	3				1.24	1.3	1
	jgi.p|Cenge3|672500	1211	672540	1212	672500	404	-1.80286	0.00049505	CAZyme (AA11 (Lytic polysaccharide monooxygenase AA11 )	−	−	Signal transduction mechanisms	CELLULAR PROCESSES AND SIGNALING	KOG2085	AA11 (Lytic polysaccharide monooxygenase AA11)		175	No_PFAM 90.0% PF03067.10_Chitin_bind_3 9.4% PF03427.8_CBM_19 3.9%	6				94.24	3.61	4.86082e-53	>5	down
	jgi.p|Cenge3|691644	1942	691684	1224	691644	408	-1.7775	0.00093784	Amino acid transporter	Amino acid transmembrane transporter activity	Amino acid/polyamine transporter	Amino acid transport and metabolism	METABOLISM	KOG1289			16	PF13520.1_AA_permease_2 95.6% PF00324.16_AA_permease 91.8% No_PFAM 4.1% PF04082.13_Fungal_trans 0.1%	33				0.92	1.96	0.497489
	jgi.p|Cenge3|650097	1289	650137	1290	650097	336	-1.76821	0.000482343	−	−	−	−	−				4756	No_PFAM 97.6% PF08583.5_Cmc1 2.4%	1				55.91	40.93	0.0254069	<2	down
	jgi.p|Cenge3|671949	803	671989	620	671949	167	-1.76723	0.000773908	Posttranslational modification, protein turnover, chaperones	Regulation of ubiquitin-protein ligase activity during meiotic cell cycle	Ubiquitin-conjugating enzyme, E2	Posttranslational modification, protein turnover, chaperones	CELLULAR PROCESSES AND SIGNALING	KOG0426			26	PF00179.21_UQ_con 99.6% PF14461.1_Prok-E2_B 9.8% PF09288.5_UBA_3 5.8% PF05773.17_RWD 4.0% PF05743.8_UEV 0.6% No_PFAM 0.4%	15				68.48	49.97	0.00511906	<2	down
	jgi.p|Cenge3|707138	2138	707178	1892	707138	457	-1.76645	0.000290894	Zinc finger, mRNA export	Zinc ion binding in nucleus	Zinc finger, mRNA export	Function unknown	POORLY CHARACTERIZED	KOG4765			6332	PF07967.8_zf-C3HC 100.0% PF08600.5_Rsm1 96.0%	1				22.67	14.4	0.0367158	<2	down
	jgi.p|Cenge3|366609	815	366649	568	366609	91	-1.76258	0.000762527	RNA processing and modification	Ribonucleoprotein complex, mRNA metabolic process	Small nuclear ribonucleoprotein SmF	RNA processing and modification	INFORMATION STORAGE AND PROCESSING	KOG3482			538	PF01423.17_LSM 100.0%	2				123.76	139.59	0.340022
	jgi.p|Cenge3|563055	755	563095	522	563055	174	-1.73442	0.000823045	RNA processing and modification	−	−	RNA processing and modification	INFORMATION STORAGE AND PROCESSING	KOG4327			4852	PF06003.7_SMN 57.5% No_PFAM 42.5%	1				16.33	23.33	0.219515
	jgi.p|Cenge3|653324	1929	653364	1930	653324	546	-1.73127	0.000322395	−	−	−	−	−				7881	No_PFAM 100.0%	1				37.85	16.68	0.000232134	>2	down
	jgi.p|Cenge3|706589	1450	706629	1401	706589	411	-1.71362	0.000597289	Secondary metabolism (Beta-lactamase, response to antibiotic)	Beta-lactam antibiotic catabolic process, response to antibiotic	Beta-lactamase-type transpeptidase fold	−	−				161	PF00144.19_Beta-lactamase 96.8% No_PFAM 3.2%	4				5.28	17.8	5.47316e-05	>2	up
	jgi.p|Cenge3|663021	369	663061	370	663021	66	-1.70946	0.00234234	−	−	−	−	−				15499	No_PFAM 100.0%	2				3.78	10.9	0.375777
⨍ in base pair
⨜ in amino acide
* Carbohydrate-Active enZYmes (Cazy.org); JGI annotations
** see Peter et al. 2016 and JGI annotations. SMURF (Secondary Metabolite Unique Regions Finder; www.jcvi.org/smurf/)
***JGI MCL Clusters Run Cenococcum + 50 genomes 03/21/14.399 (https://mycocosm.jgi.doe.gov/clm/run/cenococcum-and-50-genomes.399; Peter et al. 2016 and Ohm et al 2012)
**** Peter et al. 2016
***** Peter et al. 2016 and Ohm et al 2012: PFAM domains in cluster (% of genes containing it); Cenge: Cenococcum geophilum, Glost: Glonium stellatum, Leppa: Lepidopterella palustris
****** Gene expression data ex Peter et al. 2016 from free-living mycelium (FLM) and ectomycorrhizal root tips (ECM) in eads per kilo base per million mapped reads (RPM), the fold change between tissues and if significantly regulated (p-value< 0.05) as tested by Baggerly et al. applying a FDR p-value correction
